# A functionally validated TCR-pMHC database for TCR specificity model development

**DOI:** 10.1101/2025.04.28.651095

**Authors:** Marius Messemaker, Bjørn P.Y. Kwee, Živa Moravec, Daniel Álvarez-Salmoral, Jos Urbanus, Sam de Paauw, Jeroen Geerligs, Rhianne Voogd, Ben Morris, Aurélie Guislain, Maike Mußmann, Yaël Winkler, Maxime Steinmetz, Matyas Iras, Eric Marcus, Jonas Teuwen, Anastassis Perrakis, Roderick L. Beijersbergen, Wouter Scheper, Ton N. Schumacher

**Author notes:** These authors contributed equally (Bjørn P.Y. Kwee, Živa Moravec). These authors contributed equally (Wouter Scheper, Ton N. Schumacher).

## Abstract

Accurate prediction of TCR specificity forms a holy grail in immunology and large language models and computational structure predictions provide a path to achieve this. Importantly, current TCR-pMHC prediction models have been trained and evaluated using historical data of unknown quality.

Here, we develop and utilize a high-throughput synthetic platform for TCR assembly and evaluation to assess a large fraction of VDJdb-deposited TCR-pMHC entries using a standardized readout of TCR function. Strikingly, this analysis demonstrates that claimed TCR reactivity is only confirmed for 50% of evaluated entries. Intriguingly, the use of TCRbridge to analyze AlphaFold3 confidence metrics reveals a substantial performance in distinguishing functionally validating and non-validating TCRs even though AlphaFold3 was not trained on this task, demonstrating the utility of the validated VDJdb (TCRvdb) database that we generated. We provide TCRvdb as a resource to the community to support training and evaluation of improved predictive TCR specificity models.
