## Supplementary Table 2 for "A functionally validated TCR-pMHC database for TCR specificity model development"

### Sheet: Sheet1
Plate	fw	rv	rv_correct	ortho_primer_combination
1	GTATGTCGGCTCTCGTATCG	GTAGGTTCGTGCTCCTTTGA	TCAAAGGAGCACGAACCTAC	GTATGTCGGCTCTCGTATCG-TCAAAGGAGCACGAACCTAC
2	AAGGCGCTCGGATAATACTC	CATCCTTATGCGATACGGGT	ACCCGTATCGCATAAGGATG	AAGGCGCTCGGATAATACTC-ACCCGTATCGCATAAGGATG
3	AGCTCAATCTAACAGTGGGG	GTACGTCTGAACTTGGGACT	AGTCCCAAGTTCAGACGTAC	AGCTCAATCTAACAGTGGGG-AGTCCCAAGTTCAGACGTAC
4	AAGACGATCCGAGCCATTAC	GGTTACAATAAGGGCTCCGT	ACGGAGCCCTTATTGTAACC	AAGACGATCCGAGCCATTAC-ACGGAGCCCTTATTGTAACC
5	ATCCAGGAGGTCTAGGAACC	CTTGAAATCTTGTCGCACGG	CCGTGCGACAAGATTTCAAG	ATCCAGGAGGTCTAGGAACC-CCGTGCGACAAGATTTCAAG
6	ATCCTAGAAAAGGCGAAGGC	GGCTACCTAAGTTCGATCCG	CGGATCGAACTTAGGTAGCC	ATCCTAGAAAAGGCGAAGGC-CGGATCGAACTTAGGTAGCC
7	AATGCAAAGCTATTAGCGCG	CCTGTTCTGGTATGCGATGT	ACATCGCATACCAGAACAGG	AATGCAAAGCTATTAGCGCG-ACATCGCATACCAGAACAGG
8	ATTAGTACACTCCGTGAGCG	GGCACTCATTGGGACTTTTC	GAAAAGTCCCAATGAGTGCC	ATTAGTACACTCCGTGAGCG-GAAAAGTCCCAATGAGTGCC
9	AGATTAGCCGACTTTCCTGG	GGGTTTAGTCCGGCAATACT	AGTATTGCCGGACTAAACCC	AGATTAGCCGACTTTCCTGG-AGTATTGCCGGACTAAACCC
