## Supplementary Table 3 for "A functionally validated TCR-pMHC database for TCR specificity model development"

### Sheet: Sheet1
	well	ortho_primer_combination
0	A1	AGATAGTCACGCACAAGACC-AGTTGCAGTATCTAACCCGC
1	A2	CCACGAGATAAGAGGATGGC-CTGCTAGGGGCTACTTATCG
2	A3	AGGACACCAGACCAATGAAG-AGTGAACTGACCGAATCCTC
3	A4	ATCACAACAAAGGACGGGTC-GACCATGCAAGGAGAGGTAC
4	A5	AGAGTTGCACCTAGAATCCG-AGTATTCTTACAGCCAGCCG
5	A6	AAGGACTGCATACCAGGTTG-ACCACAGGTCAAGATTCACG
6	A7	AAGAATTACTGACCCCTCGG-AATGTCCTTAGGCAGTCGTC
7	A8	AAGAATTACTGACCCCTCGG-ACAACGAGCAGACCGAATAG
8	A9	AGACAACAATCTGAGGCTGG-AGTAGTATCCGAATCGCTGC
9	A10	ACTTCGATTGGCAAGGACTG-AGTGAACTGACCGAATCCTC
10	A11	AGATAGTCACGCACAAGACC-ATACGTGGCTAGCATGAGAC
11	A12	AGACAAGCCTTAACCGTAGG-ATAGATCATGTCGGCAGTCG
12	B1	CAGACCTACGGATCTTAGCG-GAAGTGGTTTGCCTAAACGC
13	B2	AGAGTTGCACCTAGAATCCG-AGTCCGACACAATGTGACAC
14	B3	GGAAACAATAACCATCGGCG-TAGCTCGATAATCAAGGGGC
15	B4	ATTCAAGGGTTGGACGACTC-CTATAGAATCCGGGCTGGTC
16	B5	AAACACGTGGCAAACATTCC-ACAACGAGCAGACCGAATAG
17	B6	AAACACGTGGCAAACATTCC-ACAGGAAGCAAGGTATACGC
18	B7	AGCTATGATCCCGGTGTAAC-ATACGTGGCTAGCATGAGAC
19	B8	AGAGTTGCACCTAGAATCCG-AGGTGATCTGACGAATGTCC
20	B9	AGCTATAAGAATTGCCGGGC-AGGTGATCTGACGAATGTCC
21	B10	CAGACCTACGGATCTTAGCG-GACCATGCAAGGAGAGGTAC
22	B11	ATAGATGGTGCCTACATGCG-CCTTTAACAGGACATGCAGC
23	B12	GGAAAACTAAGACAAGGCGC-TATAACAGGCTGCTGAGACC
24	C1	AGACAAGCCTTAACCGTAGG-AGGTGATCTGACGAATGTCC
25	C2	ATCACAACAAAGGACGGGTC-GATACATAGACTTGGCCCCG
26	C3	AGACACAAGGCTGATTCCAG-AGTAAAGCATAGTGCCCAGC
27	C4	AGACACAAGGCTGATTCCAG-AGGGCTAATTACCATCAGCG
28	C5	CCAGAGCTTAGGGGACATAC-CTATAGAATCCGGGCTGGTC
29	C6	AAGGATATGTAGACACCGCC-ACATAAGCGATCCCAAGGTC
30	C7	AGAGAGGCATGATTGACCTC-AGGTGATCTGACGAATGTCC
31	C8	AGATTGTTACTCCGACGGAC-AGTCCGACACAATGTGACAC
32	C9	AGACATGGGATTGACCACAC-AGTAGTATCCGAATCGCTGC
33	C10	AACGATGATGCTCACTCTCG-ACAAGGAGTCGGCATATCAC
34	C11	ATAGATGGTGCCTACATGCG-GATACATAGACTTGGCCCCG
35	C12	ATCACAACAAAGGACGGGTC-GAAGTGGTTTGCCTAAACGC
36	D1	AGACAACAATCTGAGGCTGG-ATAGATCATGTCGGCAGTCG
37	D2	AGATAGATGCTCCGTCAAGC-ATAGATCATGTCGGCAGTCG
38	D3	AGAGTTGCACCTAGAATCCG-AGTATTAGGCGTCAAGGTCC
39	D4	ATTCAAGGGTTGGACGACTC-CTAATATCCCTGAGCGACGG
40	D5	AGAGAGGCATGATTGACCTC-ATACTGTAAGAACCACGCGG
41	D6	AGAGTTGCACCTAGAATCCG-AGTAAAGCATAGTGCCCAGC
42	D7	AGACACAAGGCTGATTCCAG-AGGTGATCTGACGAATGTCC
43	D8	AGAGTTGCACCTAGAATCCG-AGTGAACTGACCGAATCCTC
44	D9	AGATTAGCTGCCGATACTGG-AGGTGATCTGACGAATGTCC
45	D10	AGAGTTGCACCTAGAATCCG-AGTAGTATCCGAATCGCTGC
46	D11	ACTTCGATTGGCAAGGACTG-AGTATTCTTACAGCCAGCCG
47	D12	AAACACGTGGCAAACATTCC-ACTGGACCCAATAAAAGGCC
48	E1	GGAAAACTAAGACAAGGCGC-TATACTGAAGAACGGCCCAG
49	E2	AAGGCCCAGAAGGATACAAC-ACATAAGCGATCCCAAGGTC
50	E3	ATTGACGGGAACTACACTCG-CCTTTAACAGGACATGCAGC
51	E4	AGATTAGCTGCCGATACTGG-AGTAAAGCATAGTGCCCAGC
52	E5	AAGGCCCAGAAGGATACAAC-ACAACGAGCAGACCGAATAG
53	E6	AGCTATGATCCCGGTGTAAC-AGGTGATCTGACGAATGTCC
54	E7	AGACAAGCCTTAACCGTAGG-AGTATCTCAGCAAGGGCAAC
55	E8	CCACGAGATAAGAGGATGGC-CTAGGGAACCAGGCTTAACG
56	E9	AGAGTTGCACCTAGAATCCG-ATACGTGGCTAGCATGAGAC
57	E10	AAACACGTGGCAAACATTCC-ACTAGATTAGCAAGGCACCC
58	E11	ATCAGACAACACAGAGGCTG-CTGCTAGGGGCTACTTATCG
59	E12	AGATAGTCACGCACAAGACC-AGTTGTAATATCACCCGCGC
60	F1	AAAGCACTCTTAGGCCTCTG-ACCACAGGTCAAGATTCACG
61	F2	AGAGTTGCACCTAGAATCCG-AGGGCTAATTACCATCAGCG
62	F3	AACGATGATGCTCACTCTCG-ACATAAGCGATCCCAAGGTC
63	F4	AGATTAGCTGCCGATACTGG-AGTTATAAGGGTCCGATGCC
64	F5	AAGGATATGTAGACACCGCC-ACCACAGGTCAAGATTCACG
65	F6	CAGACCTACGGATCTTAGCG-GATACATAGACTTGGCCCCG
66	F7	ATCAGACAACACAGAGGCTG-GACCATGCAAGGAGAGGTAC
67	F8	AAGGAACTATGGCATCGAGC-ACAAGGAGTCGGCATATCAC
68	F9	CCACGAGATAAGAGGATGGC-CGGGAGGAAGTCTTTAGACC
69	F10	AAGGAACTATGGCATCGAGC-ACCACAGGTCAAGATTCACG
70	F11	ATTGACGGGAACTACACTCG-CGATAGAACGACCAGGTAGC
71	F12	AGACATGGGATTGACCACAC-AGGTGATCTGACGAATGTCC
72	G1	AAGGACTGCATACCAGGTTG-AATGTCCTTAGGCAGTCGTC
73	G2	ATTCTCACGACGCAAGATGG-CGATAGAACGACCAGGTAGC
74	G3	AGATAGTCACGCACAAGACC-AGTAAAGCATAGTGCCCAGC
75	G4	AGACAACAATCTGAGGCTGG-AGTATCTCAGCAAGGGCAAC
76	G5	CCACGAGATAAGAGGATGGC-CTATAGAATCCGGGCTGGTC
77	G6	AAGAATTACTGACCCCTCGG-ACAAGGAGTCGGCATATCAC
78	G7	AGATTTCCGACGAGATTCCC-AGTATTCTTACAGCCAGCCG
79	G8	AGAGAGGCATGATTGACCTC-AGTCCGACACAATGTGACAC
80	G9	ATGCCATGACGACAACTAGC-CGAACGCAAAAGTCCTCAAG
81	G10	AGAGAGGCATGATTGACCTC-AGTGAACTGACCGAATCCTC
82	G11	ATGCTAGCTGGAACTATCGG-GCATAAAGTTGACAGGCCAG
83	G12	AGACAAGCCTTAACCGTAGG-AGTTATAAGGGTCCGATGCC
84	H1	AGATAGATGCTCCGTCAAGC-AGGTGATCTGACGAATGTCC
85	H2	AAGGATATGTAGACACCGCC-AATGTCCTTAGGCAGTCGTC
86	H3	AGATAGATGCTCCGTCAAGC-AGTATTCTTACAGCCAGCCG
87	H4	AGACATGGGATTGACCACAC-ATAGATCATGTCGGCAGTCG
88	H5	AGATTTCCGACGAGATTCCC-AGTATCTCAGCAAGGGCAAC
89	H6	ATGCTAGCTGGAACTATCGG-CGAACGCAAAAGTCCTCAAG
90	H7	AAACACGTGGCAAACATTCC-ACGTATGGGGAACACTACAC
91	H8	AACGATGATGCTCACTCTCG-ACAGAACGAACAGGCACTAC
92	H9	AGATTAGCTGCCGATACTGG-AGGGCTAATTACCATCAGCG
93	H10	AGATTTCCGACGAGATTCCC-ATAGATCATGTCGGCAGTCG
94	H11	GGGTTGTCTCCTCTGATAGC-TCCAATTATACGGAGCAGGC
95	H12	ATTCAAGGGTTGGACGACTC-CTAGGGGATGGTCCAATACG
96	I1	AAAGCACTCTTAGGCCTCTG-ACATAAGCGATCCCAAGGTC
97	I2	AGATAGATGCTCCGTCAAGC-AGTAAAGCATAGTGCCCAGC
98	I3	ATCAGACAACACAGAGGCTG-GATACATAGACTTGGCCCCG
99	I4	CCACGAGATAAGAGGATGGC-CTAGGGGATGGTCCAATACG
100	I5	ATTCAAGGGTTGGACGACTC-CGATAGAACGACCAGGTAGC
101	I6	AAGGATATGTAGACACCGCC-ACAGAACGAACAGGCACTAC
102	I7	CCAGAGCTTAGGGGACATAC-GAAGTGGTTTGCCTAAACGC
103	I8	AAATAAGACGACGACCCTCG-ACCACAGGTCAAGATTCACG
104	I9	AGATAGATGCTCCGTCAAGC-ATACGTGGCTAGCATGAGAC
105	I10	ATAGATGGTGCCTACATGCG-GCATAAAGTTGACAGGCCAG
106	I11	AAGGAACTATGGCATCGAGC-ACATAAGCGATCCCAAGGTC
107	I12	ACTTCGATTGGCAAGGACTG-AGTATTAGGCGTCAAGGTCC
108	J1	AAACCGGAGCCATACAGTAC-AATGTCCTTAGGCAGTCGTC
109	J2	AAGGACTGCATACCAGGTTG-ACATAAGCGATCCCAAGGTC
110	J3	ATCACAACAAAGGACGGGTC-CCTTTAACAGGACATGCAGC
111	J4	AACGATGATGCTCACTCTCG-ACTGGACCCAATAAAAGGCC
112	J5	ATGCTAGCTGGAACTATCGG-GACCATGCAAGGAGAGGTAC
113	J6	ATCACAACAAAGGACGGGTC-CTATAGAATCCGGGCTGGTC
114	J7	AAGAATTACTGACCCCTCGG-ACAGGAAGCAAGGTATACGC
115	J8	AGACAACAATCTGAGGCTGG-AGGGCTAATTACCATCAGCG
116	J9	AAGGATATGTAGACACCGCC-ACAGGAAGCAAGGTATACGC
117	J10	AGATTGTTACTCCGACGGAC-AGTATTCTTACAGCCAGCCG
118	J11	ATTCAAGGGTTGGACGACTC-GACCATGCAAGGAGAGGTAC
119	J12	AGAGAGGCATGATTGACCTC-ATACGTGGCTAGCATGAGAC
120	K1	AAGAATTACTGACCCCTCGG-ACGTTCAGTTTTCCAATGGC
121	K2	CCGAGGGAACCATGATACAG-CGGGAGGAAGTCTTTAGACC
122	K3	ATTCAAGGGTTGGACGACTC-CCTTTAACAGGACATGCAGC
123	K4	ATAGATGGTGCCTACATGCG-CGGGAGGAAGTCTTTAGACC
124	K5	CCAGAGCTTAGGGGACATAC-CTAGGGGATGGTCCAATACG
125	K6	AGATAGTCACGCACAAGACC-AGTGAACTGACCGAATCCTC
126	K7	AAGGCCCAGAAGGATACAAC-ACAAGGAGTCGGCATATCAC
127	K8	AGAGAGGCATGATTGACCTC-ATAGATCATGTCGGCAGTCG
128	K9	ATGCCATGACGACAACTAGC-CTAGGGAACCAGGCTTAACG
129	K10	GGAAAACTAAGACAAGGCGC-TCACTTGGTATCGAGAACGG
130	K11	CAGACCTACGGATCTTAGCG-CGGGAGGAAGTCTTTAGACC
131	K12	AGACAACAATCTGAGGCTGG-ATACTGTAAGAACCACGCGG
132	L1	ATCACAACAAAGGACGGGTC-GCAGCGTTTTAGCCTACAAG
133	L2	ATTCTCACGACGCAAGATGG-CTATAGAATCCGGGCTGGTC
134	L3	CAGACCTACGGATCTTAGCG-CTATAGAATCCGGGCTGGTC
135	L4	ATTCTCACGACGCAAGATGG-CTAATATCCCTGAGCGACGG
136	L5	AGACAAGCCTTAACCGTAGG-AGTAAAGCATAGTGCCCAGC
137	L6	AGACATGGGATTGACCACAC-AGTATTCTTACAGCCAGCCG
138	L7	ATTCAAGGGTTGGACGACTC-GATACATAGACTTGGCCCCG
139	L8	AAACACGTGGCAAACATTCC-ACGTTCAGTTTTCCAATGGC
140	L9	AAATAAGACGACGACCCTCG-ACTGGACCCAATAAAAGGCC
141	L10	AGATTTCCGACGAGATTCCC-AGGTGATCTGACGAATGTCC
142	L11	AGAGTTGCACCTAGAATCCG-AGTATCTCAGCAAGGGCAAC
143	L12	AAATAAGACGACGACCCTCG-ACATAAGCGATCCCAAGGTC
144	M1	AGCTATGATCCCGGTGTAAC-AGTTGCAGTATCTAACCCGC
145	M2	GTTCAGAGGTACGAACCCTC-TATAACAGGCTGCTGAGACC
146	M3	AGATTAGCTGCCGATACTGG-AGTGGTCTGTAAACCGTACC
147	M4	AGCTATAAGAATTGCCGGGC-AGTAAAGCATAGTGCCCAGC
148	M5	ATTAGGATTGCGAGCGACAC-CGAACGCAAAAGTCCTCAAG
149	M6	CCACGAGATAAGAGGATGGC-CGATAGAACGACCAGGTAGC
150	M7	AGATTAGCTGCCGATACTGG-AGTTGCAGTATCTAACCCGC
151	M8	AGCTATGATCCCGGTGTAAC-AGTGAACTGACCGAATCCTC
152	M9	AGACAACAATCTGAGGCTGG-AGTTGTAATATCACCCGCGC
153	M10	AAACCGGAGCCATACAGTAC-ACATAAGCGATCCCAAGGTC
154	M11	ATGCCATGACGACAACTAGC-CTATAGAATCCGGGCTGGTC
155	M12	AAGGCCCAGAAGGATACAAC-ACAGGAAGCAAGGTATACGC
156	N1	AGACACAAGGCTGATTCCAG-ATACTGTAAGAACCACGCGG
157	N2	CCGAGGGAACCATGATACAG-CCTTTAACAGGACATGCAGC
158	N3	AGATTAGCTGCCGATACTGG-AGTGTTTTCCATTTTCCGCG
159	N4	AAAGCACTCTTAGGCCTCTG-ACAGGAAGCAAGGTATACGC
160	N5	AAGGACTGCATACCAGGTTG-ACAGGAAGCAAGGTATACGC
161	N6	AAGGAACTATGGCATCGAGC-ACGTTCAGTTTTCCAATGGC
162	N7	ATGCCATGACGACAACTAGC-GCATAAAGTTGACAGGCCAG
163	N8	AGATTTCCGACGAGATTCCC-ATACGTGGCTAGCATGAGAC
164	N9	AGAGAGGCATGATTGACCTC-AGTTGCAGTATCTAACCCGC
165	N10	AGCTATGATCCCGGTGTAAC-AGGGCTAATTACCATCAGCG
166	N11	AGATTTCCGACGAGATTCCC-AGTAAAGCATAGTGCCCAGC
167	N12	AGAGAGGCATGATTGACCTC-AGTTATAAGGGTCCGATGCC
168	O1	AAGGCCCAGAAGGATACAAC-AATGTCCTTAGGCAGTCGTC
169	O2	AGCTATAAGAATTGCCGGGC-ATAGATCATGTCGGCAGTCG
170	O3	ATTCTCACGACGCAAGATGG-CGGGAGGAAGTCTTTAGACC
171	O4	ATCAGACAACACAGAGGCTG-CTAGGGGATGGTCCAATACG
172	O5	CAGACCTACGGATCTTAGCG-GCATAAAGTTGACAGGCCAG
173	O6	AGAGTTGCACCTAGAATCCG-ATAGATCATGTCGGCAGTCG
174	O7	CCACGAGATAAGAGGATGGC-GCATAAAGTTGACAGGCCAG
175	O8	ATTCTCACGACGCAAGATGG-GCATAAAGTTGACAGGCCAG
176	O9	AGACAAGCCTTAACCGTAGG-AGTGAACTGACCGAATCCTC
177	O10	ATCACAACAAAGGACGGGTC-CGAACGCAAAAGTCCTCAAG
178	O11	CAGACCTACGGATCTTAGCG-CCTTTAACAGGACATGCAGC
179	O12	CCACGAGATAAGAGGATGGC-GAAGTGGTTTGCCTAAACGC
180	P1	AGACATGGGATTGACCACAC-AGTGTTTTCCATTTTCCGCG
181	P2	AAACCGGAGCCATACAGTAC-ACAAGGAGTCGGCATATCAC
182	P3	CCAGAGCTTAGGGGACATAC-CGAACGCAAAAGTCCTCAAG
183	P4	AGATAGTCACGCACAAGACC-ATACTGTAAGAACCACGCGG
184	P5	ATTAGGATTGCGAGCGACAC-CTGCTAGGGGCTACTTATCG
185	P6	AAACACGTGGCAAACATTCC-ACCACAGGTCAAGATTCACG
186	P7	AGACACAAGGCTGATTCCAG-AGTATTCTTACAGCCAGCCG
187	P8	AAATAAGACGACGACCCTCG-AATGTCCTTAGGCAGTCGTC
188	P9	AGGACACCAGACCAATGAAG-ATACGTGGCTAGCATGAGAC
189	P10	AACGATGATGCTCACTCTCG-ACAGGGTATATTGAGTGCCC
190	P11	ACTTCGATTGGCAAGGACTG-AGTCCGACACAATGTGACAC
191	P12	CAGACCTACGGATCTTAGCG-CTGCTAGGGGCTACTTATCG
192	A13	AGAGAGGCATGATTGACCTC-AGTATTCTTACAGCCAGCCG
193	A14	AGAGAGGCATGATTGACCTC-AGGGCTAATTACCATCAGCG
194	A15	AACGATGATGCTCACTCTCG-AATGTCCTTAGGCAGTCGTC
195	A16	CCGGGAGGAAGATATAGCAC-CCTTTAACAGGACATGCAGC
196	A17	ATGCTAGCTGGAACTATCGG-CGATAGAACGACCAGGTAGC
197	A18	AGACATGGGATTGACCACAC-AGTAAAGCATAGTGCCCAGC
198	A19	AAGGCCCAGAAGGATACAAC-ACCACAGGTCAAGATTCACG
199	A20	ATCAGACAACACAGAGGCTG-CGGGAGGAAGTCTTTAGACC
200	A21	CCAGAGCTTAGGGGACATAC-GCATAAAGTTGACAGGCCAG
201	A22	ATGCTAGCTGGAACTATCGG-CGGGAGGAAGTCTTTAGACC
202	A23	AAGAATTACTGACCCCTCGG-ACTGGACCCAATAAAAGGCC
203	A24	ACTTCGATTGGCAAGGACTG-AGTGGTCTGTAAACCGTACC
204	B13	ATAGATGGTGCCTACATGCG-GAAGTGGTTTGCCTAAACGC
205	B14	AGGACACCAGACCAATGAAG-AGTAGTATCCGAATCGCTGC
206	B15	AGAACATAGCATTCACGGGG-AGTATTCTTACAGCCAGCCG
207	B16	CCACGAGATAAGAGGATGGC-GACCATGCAAGGAGAGGTAC
208	B17	AGGACACCAGACCAATGAAG-AGTATTAGGCGTCAAGGTCC
209	B18	ATTCTCACGACGCAAGATGG-GACCATGCAAGGAGAGGTAC
210	B19	AGACACAAGGCTGATTCCAG-ATAGATCATGTCGGCAGTCG
211	B20	TAACGACGTGCCGAACTTAG-TATCACGGAAGGACTCAACG
212	B21	AGATTTCCGACGAGATTCCC-AGTCCGACACAATGTGACAC
213	B22	ACTTCGATTGGCAAGGACTG-AGTAGTATCCGAATCGCTGC
214	B23	AGAGAGGCATGATTGACCTC-AGTGGTCTGTAAACCGTACC
215	B24	AGAACATAGCATTCACGGGG-ATAGATCATGTCGGCAGTCG
216	C13	CAGACCTACGGATCTTAGCG-CGATAGAACGACCAGGTAGC
217	C14	ATCAGACAACACAGAGGCTG-CGAACGCAAAAGTCCTCAAG
218	C15	AGGACACCAGACCAATGAAG-AGTCCGACACAATGTGACAC
219	C16	AAGGCCCAGAAGGATACAAC-ACAGAACGAACAGGCACTAC
220	C17	GCTAAATAGAGGGAAGCCCC-TCCAATTATACGGAGCAGGC
221	C18	ATCACAACAAAGGACGGGTC-CTAGGGAACCAGGCTTAACG
222	C19	AGACATGGGATTGACCACAC-AGTCCGACACAATGTGACAC
223	C20	CCAGAGCTTAGGGGACATAC-CTAGGGAACCAGGCTTAACG
224	C21	TAAAGAGAGGGCGTCCAATC-TAGCTCGATAATCAAGGGGC
225	C22	AGAGAGGCATGATTGACCTC-AGTAAAGCATAGTGCCCAGC
226	C23	AGAACATAGCATTCACGGGG-AGTGAACTGACCGAATCCTC
227	C24	AGACAACAATCTGAGGCTGG-AGTGAACTGACCGAATCCTC
228	D13	AAATAAGACGACGACCCTCG-ACGAGATGATGCACCGATAG
229	D14	AAACACGTGGCAAACATTCC-ACAGGGTATATTGAGTGCCC
230	D15	AAGGATATGTAGACACCGCC-ACTAGATTAGCAAGGCACCC
231	D16	AAGGACTGCATACCAGGTTG-ACTAGATTAGCAAGGCACCC
232	D17	AATAGGAACCTCTTACGCGG-AATGTCCTTAGGCAGTCGTC
233	D18	GCTAAATAGAGGGAAGCCCC-TCACTTGGTATCGAGAACGG
234	D19	ATTAGGATTGCGAGCGACAC-CTAATATCCCTGAGCGACGG
235	D20	AGATAGATGCTCCGTCAAGC-AGTTGCAGTATCTAACCCGC
236	D21	AAAGCACTCTTAGGCCTCTG-ACATTAAATTTCGCCGTGGC
237	D22	ATCACAACAAAGGACGGGTC-CTAGGGGATGGTCCAATACG
238	D23	AAGGACTGCATACCAGGTTG-ACGTTCAGTTTTCCAATGGC
239	D24	AATCAGTTTCTTTGGCAGCC-ACCACAGGTCAAGATTCACG
240	E13	ATCAGACAACACAGAGGCTG-GAAGTGGTTTGCCTAAACGC
241	E14	AGAGTTGCACCTAGAATCCG-ATACTGTAAGAACCACGCGG
242	E15	AGGACACCAGACCAATGAAG-AGTATTCTTACAGCCAGCCG
243	E16	AGATTGTTACTCCGACGGAC-AGTGTTTTCCATTTTCCGCG
244	E17	AGATTGTTACTCCGACGGAC-AGTAAAGCATAGTGCCCAGC
245	E18	AAATAAGACGACGACCCTCG-ACTAGATTAGCAAGGCACCC
246	E19	ACTTCGATTGGCAAGGACTG-AGTTGCAGTATCTAACCCGC
247	E20	AGATAGTCACGCACAAGACC-AGTGTTTTCCATTTTCCGCG
248	E21	ATGCTAGCTGGAACTATCGG-CTAGGGGATGGTCCAATACG
249	E22	AAGGACTGCATACCAGGTTG-ACAACGAGCAGACCGAATAG
250	E23	AGGACACCAGACCAATGAAG-AGTAAAGCATAGTGCCCAGC
251	E24	ATTCAAGGGTTGGACGACTC-GCAGCGTTTTAGCCTACAAG
252	F13	AGGACACCAGACCAATGAAG-AGGGCTAATTACCATCAGCG
253	F14	AAGGAACTATGGCATCGAGC-ACAACGAGCAGACCGAATAG
254	F15	AAACCGGAGCCATACAGTAC-ACGAGATGATGCACCGATAG
255	F16	AGCTATGATCCCGGTGTAAC-ATACTGTAAGAACCACGCGG
256	F17	AGATTGTTACTCCGACGGAC-AGTATTAGGCGTCAAGGTCC
257	F18	AGAGAGGCATGATTGACCTC-AGTGTTTTCCATTTTCCGCG
258	F19	ATGCCATGACGACAACTAGC-GACCATGCAAGGAGAGGTAC
259	F20	GTTCAGAGGTACGAACCCTC-TATACTGAAGAACGGCCCAG
260	F21	CCAGAGCTTAGGGGACATAC-GATACATAGACTTGGCCCCG
261	F22	AACGATGATGCTCACTCTCG-ACCACAGGTCAAGATTCACG
262	F23	AAGGATATGTAGACACCGCC-ACAACGAGCAGACCGAATAG
263	F24	AGACACAAGGCTGATTCCAG-AGTTGCAGTATCTAACCCGC
264	G13	AGATTTCCGACGAGATTCCC-AGGGCTAATTACCATCAGCG
265	G14	CCCGAGGGGAGAAATATACC-CGGGAGGAAGTCTTTAGACC
266	G15	AATCAGTTTCTTTGGCAGCC-ACATAAGCGATCCCAAGGTC
267	G16	AGGACACCAGACCAATGAAG-AGGTGATCTGACGAATGTCC
268	G17	AGAGAGGCATGATTGACCTC-AGTATTAGGCGTCAAGGTCC
269	G18	CCACGAGATAAGAGGATGGC-CCTTTAACAGGACATGCAGC
270	G19	GGAAAACTAAGACAAGGCGC-TATCAATCCGGAACCAGTGC
271	G20	ATAGATGGTGCCTACATGCG-GCAGCGTTTTAGCCTACAAG
272	G21	ATGCCATGACGACAACTAGC-CTGCTAGGGGCTACTTATCG
273	G22	ATTGACGGGAACTACACTCG-CTAATATCCCTGAGCGACGG
274	G23	AGACATGGGATTGACCACAC-AGTTGTAATATCACCCGCGC
275	G24	AGCTATGATCCCGGTGTAAC-AGTATTAGGCGTCAAGGTCC
276	H13	CCACGAGATAAGAGGATGGC-GATACATAGACTTGGCCCCG
277	H14	AGACAACAATCTGAGGCTGG-AGTTGCAGTATCTAACCCGC
278	H15	ATGCTAGCTGGAACTATCGG-CTATAGAATCCGGGCTGGTC
279	H16	AAGGATATGTAGACACCGCC-ACAGGGTATATTGAGTGCCC
280	H17	AGATTGTTACTCCGACGGAC-ATAGATCATGTCGGCAGTCG
281	H18	AGACATGGGATTGACCACAC-AGTTGCAGTATCTAACCCGC
282	H19	AAACACGTGGCAAACATTCC-ACGAGATGATGCACCGATAG
283	H20	ATCACAACAAAGGACGGGTC-CGGGAGGAAGTCTTTAGACC
284	H21	AAGGTATGTATAGCGACCGC-ACGTGAAACTGTATCGAGCC
285	H22	ATGCTAGCTGGAACTATCGG-CTGCTAGGGGCTACTTATCG
286	H23	AGATAGATGCTCCGTCAAGC-ATACTGTAAGAACCACGCGG
287	H24	AAACACGTGGCAAACATTCC-ACAAGGAGTCGGCATATCAC
288	I13	ATGCTAGCTGGAACTATCGG-GCAGCGTTTTAGCCTACAAG
289	I14	AGCTATAAGAATTGCCGGGC-ATACGTGGCTAGCATGAGAC
290	I15	AGATTAGCTGCCGATACTGG-ATAGATCATGTCGGCAGTCG
291	I16	AGCTATAAGAATTGCCGGGC-AGTGAACTGACCGAATCCTC
292	I17	AAGGTATGTATAGCGACCGC-ACCACAGGTCAAGATTCACG
293	I18	ATTAGGATTGCGAGCGACAC-GCATAAAGTTGACAGGCCAG
294	I19	AAACCGGAGCCATACAGTAC-ACAGGAAGCAAGGTATACGC
295	I20	ATTAGGATTGCGAGCGACAC-CTAGGGAACCAGGCTTAACG
296	I21	AGCTATGATCCCGGTGTAAC-AGTATTCTTACAGCCAGCCG
297	I22	CCGGGAGGAAGATATAGCAC-CGATAGAACGACCAGGTAGC
298	I23	AGATTAGCTGCCGATACTGG-AGTATTAGGCGTCAAGGTCC
299	I24	AATATCACGCAAAAGCACCG-AATGTCCTTAGGCAGTCGTC
300	J13	GCTAAATAGAGGGAAGCCCC-TCAGCCTTTCATTGATTGCG
301	J14	ATTCTCACGACGCAAGATGG-GATACATAGACTTGGCCCCG
302	J15	AAATAAGACGACGACCCTCG-ACATTAAATTTCGCCGTGGC
303	J16	AGACACAAGGCTGATTCCAG-AGTGGTCTGTAAACCGTACC
304	J17	AATCAGTTTCTTTGGCAGCC-ACAGGAAGCAAGGTATACGC
305	J18	AGGACACCAGACCAATGAAG-AGTGGTCTGTAAACCGTACC
306	J19	GTTCAGAGGTACGAACCCTC-TCCAATTATACGGAGCAGGC
307	J20	CCAGAGCTTAGGGGACATAC-CGGGAGGAAGTCTTTAGACC
308	J21	GTATAAGATCAGCCGGACCC-TCACTTGGTATCGAGAACGG
309	J22	AACGATGATGCTCACTCTCG-ACAACGAGCAGACCGAATAG
310	J23	ATTGACGGGAACTACACTCG-GCAGCGTTTTAGCCTACAAG
311	J24	AGATTGTTACTCCGACGGAC-AGTGGTCTGTAAACCGTACC
312	K13	AGACAACAATCTGAGGCTGG-AGTAAAGCATAGTGCCCAGC
313	K14	AGATTTCCGACGAGATTCCC-ATACTGTAAGAACCACGCGG
314	K15	GTTCAGAGGTACGAACCCTC-TATCACGGAAGGACTCAACG
315	K16	AGCTATAAGAATTGCCGGGC-AGTCCGACACAATGTGACAC
316	K17	AGACATGGGATTGACCACAC-ATACGTGGCTAGCATGAGAC
317	K18	GTACTCAGAGATTGCCGGAG-TATCACGGAAGGACTCAACG
318	K19	AAGAATTACTGACCCCTCGG-ACTAGATTAGCAAGGCACCC
319	K20	AGATAGTCACGCACAAGACC-AGTATTCTTACAGCCAGCCG
320	K21	AACGATGATGCTCACTCTCG-ACATTAAATTTCGCCGTGGC
321	K22	ATTAGGATTGCGAGCGACAC-CGATAGAACGACCAGGTAGC
322	K23	ATGCCATGACGACAACTAGC-CTAATATCCCTGAGCGACGG
323	K24	AGATTAGCTGCCGATACTGG-ATACGTGGCTAGCATGAGAC
324	L13	AAGGAACTATGGCATCGAGC-ACGTATGGGGAACACTACAC
325	L14	AAAGCACTCTTAGGCCTCTG-ACGAGATGATGCACCGATAG
326	L15	AGACACAAGGCTGATTCCAG-AGTCCGACACAATGTGACAC
327	L16	AGACATGGGATTGACCACAC-ATACTGTAAGAACCACGCGG
328	L17	ATCAGACAACACAGAGGCTG-GCATAAAGTTGACAGGCCAG
329	L18	ATGCTAGCTGGAACTATCGG-CTAATATCCCTGAGCGACGG
330	L19	AATCAGTTTCTTTGGCAGCC-ACAAGGAGTCGGCATATCAC
331	L20	CCAGAGCTTAGGGGACATAC-GCAGCGTTTTAGCCTACAAG
332	L21	AAACACGTGGCAAACATTCC-ACATAAGCGATCCCAAGGTC
333	L22	GGAAAACTAAGACAAGGCGC-TCCAATTATACGGAGCAGGC
334	L23	AGCTATGATCCCGGTGTAAC-AGTATCTCAGCAAGGGCAAC
335	L24	AAACACGTGGCAAACATTCC-ACGTGAAACTGTATCGAGCC
336	M13	ATTGACGGGAACTACACTCG-GATACATAGACTTGGCCCCG
337	M14	AAACACGTGGCAAACATTCC-ACGATGGGGACATAGAACAC
338	M15	AAACCGGAGCCATACAGTAC-ACTGGACCCAATAAAAGGCC
339	M16	AGCTATGATCCCGGTGTAAC-AGTCCGACACAATGTGACAC
340	M17	AAACCGGAGCCATACAGTAC-ACGTTCAGTTTTCCAATGGC
341	M18	ATTAGGATTGCGAGCGACAC-GATACATAGACTTGGCCCCG
342	M19	AGATTGTTACTCCGACGGAC-AGTTATAAGGGTCCGATGCC
343	M20	AAGGTATGTATAGCGACCGC-ACATAAGCGATCCCAAGGTC
344	M21	AAGGATATGTAGACACCGCC-ACATTAAATTTCGCCGTGGC
345	M22	AGATTGTTACTCCGACGGAC-AGTTGCAGTATCTAACCCGC
346	M23	AAAGGGGCCGTCAATATCAG-ACTGGACCCAATAAAAGGCC
347	M24	AATGCGTCATTTTACACGGC-AATGTCCTTAGGCAGTCGTC
348	N13	AGGACACCAGACCAATGAAG-AGTTATAAGGGTCCGATGCC
349	N14	ATAGATGGTGCCTACATGCG-CTAGGGAACCAGGCTTAACG
350	N15	AATATCACGCAAAAGCACCG-ACCACAGGTCAAGATTCACG
351	N16	CCGAGGGAACCATGATACAG-GACCATGCAAGGAGAGGTAC
352	N17	AGGACACCAGACCAATGAAG-AGTGTTTTCCATTTTCCGCG
353	N18	AAGGACTGCATACCAGGTTG-ACATTAAATTTCGCCGTGGC
354	N19	AAGGCCCAGAAGGATACAAC-ACAGGGTATATTGAGTGCCC
355	N20	AAGGTATGTATAGCGACCGC-ACAAGGAGTCGGCATATCAC
356	N21	TAAAGAGAGGGCGTCCAATC-TATAACAGGCTGCTGAGACC
357	N22	AGATTTCCGACGAGATTCCC-AGTTATAAGGGTCCGATGCC
358	N23	ACTTCGATTGGCAAGGACTG-AGTTATAAGGGTCCGATGCC
359	N24	AAGAATTACTGACCCCTCGG-ACATAAGCGATCCCAAGGTC
360	O13	AGATTTCCGACGAGATTCCC-AGTGGTCTGTAAACCGTACC
361	O14	CCAGAGCTTAGGGGACATAC-CTAATATCCCTGAGCGACGG
362	O15	AAAGCACTCTTAGGCCTCTG-ACGTTCAGTTTTCCAATGGC
363	O16	AGACAAGCCTTAACCGTAGG-AGTGGTCTGTAAACCGTACC
364	O17	ATTCAAGGGTTGGACGACTC-CTAGGGAACCAGGCTTAACG
365	O18	CCACGAGATAAGAGGATGGC-CTAATATCCCTGAGCGACGG
366	O19	AGACAACAATCTGAGGCTGG-AGTGTTTTCCATTTTCCGCG
367	O20	AACGATGATGCTCACTCTCG-ACTAGATTAGCAAGGCACCC
368	O21	AATCAGTTTCTTTGGCAGCC-ACTAGATTAGCAAGGCACCC
369	O22	ATCAGACAACACAGAGGCTG-CTAGGGAACCAGGCTTAACG
370	O23	GTACTCAGAGATTGCCGGAG-TCACTTGGTATCGAGAACGG
371	O24	AGATTAGCTGCCGATACTGG-AGTATTCTTACAGCCAGCCG
372	P13	AGCTATAAGAATTGCCGGGC-AGTTGTAATATCACCCGCGC
373	P14	ATGCTAGCTGGAACTATCGG-CTAGGGAACCAGGCTTAACG
374	P15	GGGCACCGATTAAGAAATGC-TATAACAGGCTGCTGAGACC
375	P16	CCCGAGGGGAGAAATATACC-CTAGGGAACCAGGCTTAACG
376	P17	ATTGACGGGAACTACACTCG-CTAGGGGATGGTCCAATACG
377	P18	AGACACAAGGCTGATTCCAG-AGTGTTTTCCATTTTCCGCG
378	P19	AAAGCACTCTTAGGCCTCTG-AATGTCCTTAGGCAGTCGTC
379	P20	AGACACAAGGCTGATTCCAG-AGTATTAGGCGTCAAGGTCC
380	P21	AATGCGTCATTTTACACGGC-ACAGGAAGCAAGGTATACGC
381	P22	ATTCAAGGGTTGGACGACTC-GCATAAAGTTGACAGGCCAG
382	P23	AATATCACGCAAAAGCACCG-ACTAGATTAGCAAGGCACCC
383	P24	AGACAAGCCTTAACCGTAGG-AGTCCGACACAATGTGACAC
