## Supplementary Table 5 for "A functionally validated TCR-pMHC database for TCR specificity model development"

### Sheet: Sheet1
Name	Sequence
nanop_GSP_umi_Fw	GTATCGTGTAGAGACTGCGTAGGTTTVVTTVVVVTTVVVVTTVVVVTTVVVVTTTGGGGTGGACCATCCTCTAGACTGC
nanop_GSP_umi_Rev	AGTGATCGAGTCAGTGCGAGTGTTTVVTTVVVVTTVVVVTTVVVVTTVVVVTTTGGGGGTCCTTCAGCTGGTATACGG
nanop_UVP_umi_1_Fw	CAAGCAGAAGACGGCATACGAGATGTATCGTGTAGAGACTGCGTAGG
nanop_UVP_umi_1_Rev	AATGATACGGCGACCACCGAGATCAGTGATCGAGTCAGTGCGAGTG
nanop_UVP_2_Fw	CAAGCAGAAGACGGCATACGAGAT
nanop_UVP_2_Rev	AATGATACGGCGACCACCGAGATC
